# Lactate Increases Stemness of CD8^+^ T Cells to Augment Anti-Tumor Immunity

**DOI:** 10.1101/2021.10.18.464724

**Authors:** Qiang Feng, Zhida Liu, Xuexin Yu, Tongyi Huang, Jiahui Chen, Jian Wang, Jonathan Wilhelm, Suxin Li, Jiwon Song, Wei Li, Zhichen Sun, Baran Sumer, Bo Li, Yang-Xin Fu, Jinming Gao

## Abstract

Nutrients and metabolites play important roles in immune functions. Recent studies show lactate instead of glucose can serve as a primary carbon fuel source for most tissues. The role of lactate in tumor immunity is not well understood with immune suppressive functions reported for lactic acid, the conjugate acid form of lactate. In this study, we report lactate increases the stemness of CD8^+^ T cells and augments anti-tumor immunity. Subcutaneous administration of lactate but not glucose shows CD8^+^ T cell-dependent tumor growth inhibition. Single cell transcriptomics analysis revealed lactate treatment increased a subpopulation of stem-like TCF-1-expressing CD8^+^ T cells, which is further validated by *ex vivo* culture of CD8^+^ T cells from mouse splenocytes and human peripheral blood mononuclear cells. The inhibition of histone deacetylase activity by lactate increased acetylation in the histone H3K27 site at the *Tcf7* super enhancer locus and increased the gene expression of *Tcf7*. Adoptive transfer of CD8^+^ T cells pretreated with lactate *in vitro* showed potent tumor growth inhibition *in vivo*. Our results elucidate the immune protective role of lactate in anti-tumor immunity without the masking effect of acid. These results may have broad implications for T cell therapy and the understanding of lactate in immune metabolism.
