## Supplementary material for "Lactate Increases Stemness of CD8^+^ T Cells to Augment Anti-Tumor Immunity": Data_file_S3

Compound	FC	log2FC	FDR	log10.FDR	PRMI+Lac_1	RPMI+Lac_2	RPMI+Lac_3	RPMI_1	RPMI_2	RPMI_3
10-HYDROXYDECANOATE	0.7541	-0.40718	0.56327	0.24928	11236.2625	10797.7315	27417.955	25943.5035	18254.611	21379.662
10-UNDECENOIC ACID	0.90835	-0.13868	0.56327	0.24928	19288.159	23471.765	24594.9975	28389.5	22585.524	23175.724
1-AMINOCYCLOPROPANECARBOXYLATE	0.33791	-1.5653	0.42261	0.37406	1703.002	563.896	1	1461.3155	1106.7335	4143.448
1-METHYL-L-HISTIDINE	1.0232	0.033131	0.94046	0.026658	122945.585	96434.3335	110568.8785	104836.0415	73057.332	144564.5945
2',4'-DIHYDROXYACETOPHENONE	1.1962	0.25849	0.48099	0.31787	13642.4355	10138.617	16431.025	11480.5135	10597.714	11537.4505
2-ETHYL-HYDROXYBUTYRIC ACID	0.65092	-0.61945	0.48099	0.31787	3983.643	693.842	3228.5165	3108.442	3700.3125	5337.18
2-HYDROXYBUTYRATE	2.4782	1.3093	0.039254	1.4061	50083.104	39168.688	39371.979	13633.916	13845.0965	24423.891
2-HYDROXYGLUTARIC	0.81781	-0.29016	0.22724	0.64351	194627.1705	172007.6775	215009.5665	262568.6385	208752.1245	239902.146
2-HYDROXYHEXADECANOIC ACID	6.0598	2.5993	0.50795	0.29418	8732.2836	1	35826.21253	1	7351.245471	1
2-HYDROXYHEXANOIC ACID	0.77572	-0.36639	0.52841	0.27703	2562.2755	6862.953	6577.887	7976.9825	5874.7495	6778.2025
2-KETOHEXANOIC	0.91098	-0.13451	0.84145	0.074969	182641.0295	122918.566	162988.864	174901.878	96615.0955	242818.7545
3,3-DIMETHYLGLUTARIC ACID	1.1065	0.14606	0.60717	0.21669	99147.9165	82647.2155	79513.1985	65439.706	75904.79	94803.073
3-HYDROXYMETHYLGLUTARATE	1.086	0.11902	0.88117	0.054941	18671.1195	12874.684	9050.003	7825.031	10623.735	18932.3835
3-HYDROXYOCTANOIC ACID	0.88958	-0.1688	0.86154	0.064723	2963.8765	8922.2225	15880.5895	8590.4655	11652.412	10970.2855
3-METHOXYTYRAMINE	1.2994	0.37784	0.26133	0.5828	7276.6165	5672.298	6567.8985	4245.6845	6177.623	4596.607
3-METHYL-2-OXOVALERATE	0.88809	-0.17122	0.79396	0.1002	221274.871	148870.2675	186419.063	218025.1645	123879.949	284790.1395
3-SULFINOALANINE	1.3249	0.40593	0.46223	0.33515	59107.23379	85723.79579	68195.57129	50737.63655	74651.01229	35393.00088
4-ACETAMIDOBUTANOATE	0.48624	-1.0403	0.39529	0.40308	9413.3685	5158.803	5674.161	12085.456	7192.334	22360.634
4-ACETYLBUTYRATE	1.1542	0.20686	0.68287	0.16566	52431.0085	70460.0325	76895.9005	51939.8775	80647.4	40512.4465
4-AMINOBENZOATE	1.0264	0.037647	0.84145	0.074969	99143.4925	76249.907	94058.099	88214.1605	86544.9765	87751.9385
4-GUANIDINOBUTANOATE	2.3974	1.2615	0.022935	1.6395	387647.139	293599.865	384333.9695	158439.6345	139460.347	146571.1175
4-HYDROXYBENZALDEHYDE	1.1274	0.17301	0.5693	0.24466	46490.14042	35487.84409	54610.99602	38638.13067	43911.863	38603.21216
4-HYDROXYBENZOATE	0.53556	-0.90089	0.41935	0.37742	6560.4995	5814.363	1554.2005	7494.039	5210.5665	13303.9695
4-HYDROXYPHENYLPYRUVATE	1.1139	0.15567	0.50834	0.29385	52539.697	43113.006	57567.0085	42028.983	48808.4965	46710.5965
4-PYRIDOXATE	0.42086	-1.2486	0.46228	0.33509	1561.822	882.045	2064.732	2897.9235	1153.0255	6661.988
5-AMINOLEVULINATE	1.94	0.95607	0.0059283	2.2271	810330.44	748303.8595	833314.3775	427000.7105	407429.89	398524.202
5-AMINOPENTANOATE	15.888	3.9899	0.1589	0.79887	713760.2445	509980.0375	1608755.718	169411.6158	8866.215839	1
5-AMINOPENTANOIC ACID	0.50045	-0.99869	0.13381	0.87352	14668.356	11336.9735	13583.1965	23826.835	20170.044	35108.424
5'-DEOXYADENOSINE	2.451	1.2934	0.15913	0.79825	3557.776	4872.2715	6556.559	3433.4135	1827.539	853.5155
5-HYDROXYTRYPTOPHAN	0.63184	-0.66237	0.52584	0.27915	12145.205	8282.9	9314.757	13480.258	7568.662	26024.473
5-METHYLCYTIDINE	0.76789	-0.38102	0.42261	0.37406	8573.066945	6183.890445	8931.234984	11162.95045	7348.141352	12337.22576
5-METHYLURIDINE	0.75018	-0.41468	0.12799	0.89281	4398.9065	4050.272	4645.185	5319.305	5394.275	6741.277
6-CARBOXYHEXANOATE	1.0335	0.047523	0.84145	0.074969	104248.55	86822.6695	82403.445	76702.349	91132.9945	96777.7805
7-HYDROXYOCTANOATE	1.117	0.15966	0.87981	0.055611	3380.143	3139.788	8055.233	5596.176	5530.5655	1921.4965
8-HYDROXY-DEOXYGUANOSINE	0.74086	-0.43273	0.36217	0.44109	49013.8445	43526.702	58366.395	56390.066	60130.9805	87170.8125
ACETOACETATE	0.74498	-0.42472	0.13406	0.87271	8781.132	7495.485	7717.732	12309.587	10614.962	9283.3165
ACETOIN	1.1693	0.22567	0.14095	0.85095	17283.257	19353.831	16356.3125	15460.462	14575.5445	15283.797
ADENINE	1.5577	0.63942	0.0044537	2.3513	1412722.416	1451243.276	1364318.552	897857.2717	930914.2368	885668.2666
ADENOSINE	1.9841	0.98847	0.03318	1.4791	182530.304	158984.0425	216446.913	93940.9095	88804.9205	98474.2535
ADENOSINE-MONOPHOSPHATE	2.4568	1.2968	0.023703	1.6252	4053896.224	3082544.322	4227342.17	1490221.544	1606766.923	1528539.636
ADIPATE	1.1894	0.25027	0.10107	0.99537	603451.631	709216.7865	671798.039	549422.9305	550104.9065	568890.302
AICAR	2.4689	1.3039	0.072184	1.1416	6253.1025	7283.2825	5487.957	3847.985	2750.064	1107.526
ALLANTOIN	0.71084	-0.4924	0.513	0.28989	50737.877	33012.285	43133.9595	55208.532	36191.226	87098.707
ALPHA-KETOISOVALERATE	1.2546	0.32726	0.39512	0.40327	37567.267	51796.399	57830.056	34331.872	40633.348	42355.193
AMINOADIPATE	0.82871	-0.27106	0.5693	0.24466	16778.93776	15279.40457	17315.99047	18894.88837	13714.39792	26970.35505
ANTHRANILATE	0.94592	-0.080213	0.94046	0.026658	57068.295	22622.477	26847.5175	34610.0735	14703.7445	63315.7235
ARGININE	0.74821	-0.41848	0.513	0.28989	911506.0205	823615.3205	824448.156	961384.9815	801506.187	1658030.459
ARGININOSUCCINATE	1.5496	0.63188	0.020919	1.6795	335980.5835	301956.963	306328.699	225480.122	189726.9045	194158.8535
ASPARAGINE	1.6084	0.68566	0.096944	1.0135	220775.442	171956.8245	246687.5415	137964.482	141920.037	117655.9925
ASPARTATE	0.95887	-0.060593	0.81362	0.089577	510332.845	441141.322	532658.703	443701.135	508942.526	595149.631
AZELATE	1.1481	0.19924	0.26004	0.58495	602285.726	689706.091	708749.9835	561908.173	545089.5972	635661.594
BENZOATE	1.1154	0.15761	0.71121	0.148	78434.08	52918.477	49546.244	44024.816	55145.0085	63007.6
BETAINE	2.8826	1.5274	0.0012728	2.8952	35419998.53	34468153.93	35736254.96	12897155.13	10994823.29	12749519.79
BETAINE ALDEHYDE	0.93621	-0.095094	0.89136	0.049949	9039.4635	7595.8605	8746.164	4274.1785	9799.2465	13037.4275
BETA-NICOTINAMIDE ADENINE DINUCLEOTIDE	2.0812	1.0574	0.16249	0.78919	1343686.866	2365058.393	1373674.63	940886.052	856586.782	644549.639
BIOTIN	0.68091	-0.55447	0.59669	0.22425	29151.909	19470.9875	22257.131	30410.3725	14374.521	59311.75
BIS(2-ETHYLHEXYL)PHTHALATE	4.2367	2.0829	0.62166	0.20645	1	171103.0245	1	40384.4015	1	1
BUTANOATE	1.0093	0.013304	0.98642	0.0059368	8175.195	6946.865	5567.604	3040.5355	8503.073	8956.139
BUTYRYLCARNITINE	1.9765	0.98295	0.019885	1.7015	1003331.23	973523.2675	1006324.322	621832.8925	433986.072	453501.418
CARNOSINE	0.74529	-0.42413	0.62166	0.20645	7104.456	4811.727	5010.407	7717.294	3192.638	11801.5545
CIS-4-HYDROXY-D-PROLINE	21.842	4.449	0.022935	1.6395	96896.931	77936.359	125531.478	1336.817	12413.746	1
CIS-ACONITATE	1.1986	0.26141	0.29554	0.52938	95456.39993	77371.23025	91185.89541	70332.77704	65537.04456	84389.65156
CITRAMALATE	0.64244	-0.63836	0.41158	0.38554	9417.8255	3909.0425	9400.482	7987.806	11755.5595	15633.0715
CITRATE	1.3119	0.39163	0.082447	1.0838	7255969.787	6611814.858	6800469.719	4911574.049	4796454.588	6046733.975
CITRULLINE	1.0369	0.052266	0.87	0.060479	20266.7015	14448.4455	21641.601	19115.5225	16404.068	18831.9955
CREATINE	1.112	0.15313	0.16529	0.78175	18695972.8	17533200.32	18996159.66	16663196.7	15483300.45	17517400.3
CREATININE	0.6975	-0.51973	0.38187	0.41808	2079182.636	1556767.979	1719168.437	2494256.455	1788288.711	3394995.368
CYCLIC AMP	10.113	3.3382	0.03834	1.4164	1192594.369	2086157.795	2126540.907	328080.9795	154793.1975	51600.169
CYCLIC GMP	1.9636	0.97352	0.23297	0.6327	30032.4955	36931.5415	38477.312	32023.2545	16227.4895	5446.365
CYTIDINE	1.4141	0.49993	0.10417	0.98224	2042358.441	1785404.066	2291815.258	1284124.166	1392803.65	1650464.48
CYTIDINE 2',3'-CYCLIC PHOSPHATE	1.0929	0.12822	0.82362	0.084275	7579.9515	5298.116	5875.2745	5022.72	4122.039	8013.7385
CYTIDINE MONOPHOSPHATE	1.3507	0.43367	0.11707	0.93157	1150091.23	951734.596	1264905.857	791161.703	852275.244	849212.1785
CYTOSINE	1.125	0.1699	0.12528	0.90212	71904.8595	76090.098	77302.8135	71251.523	64235.5125	64780.552
DEOXYADENOSINE MONOPHOSPHATE	1.0667	0.093217	0.70222	0.15353	9875.098406	9584.298539	9888.402531	7967.370352	8367.400172	11176.74214
DEOXYCARNITINE	1.3667	0.45073	0.069751	1.1564	1395002.579	1227236.992	1417467.574	921775.5412	915658.8331	1118303.803
DEOXYCYTIDINE MONOPHOSPHATE	1.0275	0.03916	0.89136	0.049949	18772.321	14181.543	16848.825	15468.4095	14014.543	18986.104
DEOXYCYTIDINE	4.1501	2.0532	0.020361	1.6912	7871.8475	8698.9355	9549.8215	2195.73	762.3135	3335.8885
DEOXYGUANOSINE-MONOPHOSPHATE	2.3853	1.2542	0.022935	1.6395	3797529.173	3086222.289	4174379.36	1518191.579	1604824.736	1512866.918
DEOXYURIDINE	0.61071	-0.71145	0.41935	0.37742	28650.9045	27821.9585	25797.328	49100.3755	21574.5775	64038.2565
DIHYDROURACIL	2.3747	1.2477	0.15838	0.8003	3240.4705	2845.326	4920.396	2327.671	1720.769	586.345
ETHYLMALONATE	0.57542	-0.7973	0.41935	0.37742	9451.5565	6428.53	8127.104	17196.707	5745.773	18778.3865
FAD	0.9392	-0.090493	0.79396	0.1002	312048.385	242795.5155	330259.033	325807.487	253143.5445	363447.82
FOLATE	0.40393	-1.3078	0.41935	0.37742	34544.5835	16170.737	21580.169	48654.3355	24199.199	106126.4685
FRUCTOSE 6-PHOSPHATE	1.7137	0.77713	0.03318	1.4791	151971.358	152208.4585	180196.806	108499.7615	93507.842	80639.0835
FUMARATE	2.0399	1.0285	0.020361	1.6912	125011.0705	107585.7005	120242.685	69423.5545	51386.9825	52157.1525
GLUCONATE	3.7907	1.9224	0.020919	1.6795	404803.6845	328186.766	459080.696	118422.5945	77990.408	118063.395
GLUTAMATE	0.53996	-0.88907	0.10107	0.99537	3598321.006	2663845.381	3235506.005	5359990.169	4866641.161	7362916.497
GLUTAMINE	1.3823	0.46702	0.46223	0.33515	237665.4695	196120.7745	218429.0455	128997.0695	94660.6055	248191.987
GLUTARATE	0.87912	-0.18587	0.56327	0.24928	39452.3445	27753.781	30510.211	30543.3	38828.1715	41781.478
GLUTARYLCARNITINE	0.23681	-2.0782	0.41935	0.37742	59749.559	29441.5095	36665.349	132139.8925	39290.197	360026.24
GLUTATHIONE REDUCED	0.76654	-0.38357	0.23297	0.6327	8530630.624	5835941.62	9338986.628	10846313.2	9529292.621	10549791.77
GLYCERALDEHYDE 3-PHOSPHATE	2.2931	1.1973	0.020361	1.6912	118359.0206	98286.23899	104078.2551	49780.60035	36142.76709	53943.12773
GLYCERATE	0.65472	-0.61105	0.35744	0.44679	4623.152	4453.794	4788.631	6884.731148	4642.0285	9651.178477
GLYCEROL 3-PHOSPHATE	1.7104	0.77431	0.020361	1.6912	78604.0755	69984.921	79933.073	46907.1975	39061.6785	47640.4995
GLYCEROL-MYRISTATE	0.5513	-0.85909	0.56327	0.24928	5245.657	24726.0675	3299.2415	26440.748	28237.203	5672.1355
GLYCEROPHOSPHOCHOLINE	1.3807	0.46536	0.048232	1.3167	10768461.57	11406277.15	11697199.46	6975191.685	8871454.735	8686496.369
GLYCINE	2.1882	1.1297	0.0048027	2.3185	15737.3185	15040.7675	16751.581	7521.282	6866.1475	7333.866
GLYCOCHENODEOXYCHOLATE	0.70165	-0.51118	0.513	0.28989	218667.0485	68309.258	211716.9915	243500.3415	159187.2845	308055.5245
GLYCOCHOLATE	0.65021	-0.62102	0.52545	0.27947	47462.2175	9302.188	48384.7505	53551.9405	32605.5455	75557.8865
GLYCODEOXYCHOLIC ACID	0.6662	-0.58598	0.42892	0.36763	50936.9735	14411.1165	50228.732	58036.6705	44092.378	71358.8775
GLYCOURSODEOXYCHOLIC ACID	1.0771	0.1071	0.60858	0.21568	15529.299	17372.3685	18530.7005	14185.2665	15049.931	18517.3135
GUANINE	0.70228	-0.50988	0.68287	0.16566	52105.035	39882.495	65271.6275	21250.2035	64526.9355	138149.1225
GUANOSINE	0.73827	-0.43779	0.41158	0.38554	55945.316	44434.5105	61940.61	53849.0195	70675.992	95342.226
GUANOSINE MONOPHOSPHATE	1.7797	0.83161	0.36603	0.43648	1816853.097	760474.148	1915572.084	517559.4865	971469.4381	1035533.058
HEXANOYLCARNITINE	1.7428	0.80141	0.099392	1.0027	14396.6725	17747.414	18482.617	11730.3335	6363.408	10955.2285
HEXOSE	1.5332	0.61651	0.099392	1.0027	11437.931	8775.0805	10320.7375	6645.8335	5438.4805	7831.278
HIPPURATE	1.1791	0.23774	0.56327	0.24928	595443.385	475959.3405	558975.348	453998.3215	319941.709	608742.9145
HISTIDINE	1.2515	0.32365	0.26836	0.57128	33523.494	27412.1175	33732.6525	23698.052	21860.703	30085.4065
HOMOSERINE	1.4235	0.50939	0.022935	1.6395	74370.8695	66319.846	71430.743	51211.2435	52298.4315	45509.3905
HOMOVANILLATE	1.4693	0.55515	0.52584	0.27915	11645.5	23221.363	12852.5745	9639.9035	16850.586	5986.659
HYDROXYISOCAPROIC	0.97852	-0.031324	0.94046	0.026658	25561.0865	22052.309	29095.9905	27213.7375	19430.6175	31748.781
HYDROXYPHENYLLACTATE	1.2761	0.35175	0.27639	0.55848	63338.7295	71826.8625	59379.544	59548.0805	38560.2535	54343.6795
HYPOTAURINE	1.7404	0.79943	0.080292	1.0953	30157.987	26693.3445	35887.679	21612.3195	17721.5715	13951.7255
HYPOXANTHINE	0.30671	-1.7051	0.065253	1.1854	100328.8845	79064.055	113594.38	215786.871	358462.3575	381009.643
INOSINE	0.4554	-1.1348	0.12528	0.90212	63620.3685	56641.825	77073.2335	105267.968	135933.7365	192123.3575
ISOLEUCINE	0.99901	-0.0014361	0.99877	0.00053349	2392562.793	1968175.15	2109498.369	2272937.676	1438887.368	2764855.31
ISOVALERYLCARNITINE	0.60689	-0.72049	0.012348	1.9084	44374.0375	38498.0045	43358.9545	72200.0945	65012.79	70783.6955
KYNURENINE	0.96677	-0.048761	0.90888	0.041493	49862.8505	39493.709	40598.451	46976.1695	30951.1145	56495.09
LACTATE	2.3308	1.2208	0.037115	1.4305	22621659.1	18207878.43	19932394.96	8801350.645	5524288.722	11743746.07
LACTOYLGLUTATHIONE	0.56922	-0.81295	0.15838	0.8003	19590.074	15639.6575	13049.5505	27234.3815	21437.6555	36144.7705
L-ALANINE	1.0939	0.12951	0.60858	0.21568	147544.725	134413.7025	109718.323	132159.6095	101415.6325	124473.042
L-CARNITINE	0.74408	-0.42648	0.10107	0.99537	2306829.382	2314409.544	2124817.466	2929440.634	2695444.175	3441475.417
LEUCINE	1.0527	0.074034	0.84145	0.074969	2819402.329	2672697.506	2859378.263	2846524.794	1846543.513	3240650.026
L-ORNITHINE	0.58544	-0.77241	0.35744	0.44679	59243.717	39459.964	47238.0585	76587.7235	52639.0595	120060.127
LPC(16:0)	0.78568	-0.34799	0.84145	0.074969	80116.5125	494781.119	84404.5915	338657.157	433584.741	66906.9345
LPC(18:1)	1.064	0.089559	0.95765	0.018793	289639.6365	1875597.485	330559.8445	725453.5525	1416768.563	203352.352
LPE(16:0)	0.84789	-0.23806	0.89274	0.049277	3636.181	25764.4165	2317.577	14673.5375	18907.1445	3827.795
LPE(18:1)	0.9986	-0.0020217	0.99877	0.00053349	8900.4225	79922.4615	13401.191	28836.5595	67650.8585	5880.0055
LUMICHROME	1.1443	0.19447	0.42261	0.37406	19388.82942	15896.64069	15166.24906	15837.90792	13016.79548	15234.69228
LYSINE	0.62393	-0.68055	0.36328	0.43976	32298.5625	23405.9255	33237.9615	38082.648	36085.9045	68383.5435
MALATE	1.88	0.91072	0.0092304	2.0348	3146826.019	2825600.168	3070702.469	1734372.841	1470406.353	1605451.997
MANNITOL	0.66931	-0.57926	0.65105	0.18639	4891.1645	1230.3815	8454.8635	7504.8975	2379.4365	11893.9865
METHIONINE SULFOXIDE	1.3229	0.40369	0.21125	0.6752	21920.8225	21180.024	25145.8515	17760.3915	13252.602	20576.309
METHIONINE	0.97635	-0.034536	0.94046	0.026658	227802.8155	181878.62	208670.368	205943.1505	139396.2055	287993.605
METHYLTHIOADENOSINE	1.2966	0.37469	0.23297	0.6327	2797469.078	2947258.166	2817576.234	2692742.827	2268240.429	1642887.249
MEVALOLACTONE	1.3102	0.38979	0.49144	0.30853	2847.432	3131.7315	3746.6085	3662.501	1649.4535	2111.1315
N,N,N-TRIMETHYLLYSINE	0.86522	-0.20885	0.45956	0.33766	22963.728	23795.761	25482.1875	27384.292	23140.9465	32969.4685
N,N-DIMETHYLARGININE	0.88613	-0.1744	0.75344	0.12295	477904.6751	377030.2644	438661.5481	456018.0079	328020.2396	675781.3349
N6-(DELTA2-ISOPENTENYL)-ADENINE	0.91253	-0.13206	0.79541	0.099407	6157.278	3697.8595	3767.414	5261.971	3935.143	5731.2245
N-A-ACETYL-L-ARGININE	1.0398	0.056272	0.81362	0.089577	62322.8415	47663.919	62037.8055	54819.0775	51794.1355	58830.7625
N-ACETYLALANINE	2.1919	1.1322	0.01155	1.9374	188748.403	158911.705	177919.503	82438.84	72191.6645	85149.2525
N-ACETYLASPARAGINE	1.5162	0.60051	0.030791	1.5116	49059.401	43401.339	51414.9625	28545.7705	32715.407	33628.038
N-ACETYLASPARTATE	0.72615	-0.46166	0.38729	0.41197	38395.6165	30801.0035	45842.322	46097.7475	43228.746	69096.7075
N-ACETYLGLUCOSAMINE	0.49303	-1.0202	0.073827	1.1318	2389.549	1853.29	2368.9115	4327.2395	3594.658	5488.445
N-ACETYLGLUTAMATE	0.90716	-0.14057	0.56647	0.24683	60302.1075	54096.7625	57948.599	63271.256	52428.8035	74285.3935
N-ACETYLLEUCINE	1.8778	0.90907	0.056318	1.2494	5645.778	4200.178	5974.197	3013.9585	2627.033	2783.705
N-ACETYLMETHIONINE	3.4937	1.8047	0.0065487	2.1838	296593.818	263427.2955	279038.706	103599.266	73211.8655	63354.899
N-ACETYLNEURAMINATE	1.0243	0.034607	0.94046	0.026658	170088.132	142455.428	168502.295	162539.0435	94770.14	212334.825
N-ACETYLPHENYLALANINE	1.5155	0.59976	0.080292	1.0953	5905.0685	5054.52	5592.033	3733.1515	2850.846	4337.839
N-ACETYLSERINE	5.7324	2.5191	0.019852	1.7022	92148.5435	77783.265	109164.624	13195.34	15607.177	19884.882
NAD+	1.2375	0.30747	0.21309	0.67144	7588722.93	6160964.045	7362307.513	6220053.103	4879641.174	5960047.716
N-ALPHA-ACETYLLYSINE	1.3218	0.40255	0.030964	1.5091	23643.861	22472.614	24890.861	18958.5875	16460.6925	18299.158
N-FORMYL-L-METHIONINE	1.7845	0.8355	0.01155	1.9374	47944.554	42496.988	47706.188	26568.6055	23960.6875	26887.2265
NICOTINAMIDE MONONUCLEOTIDE	0.69107	-0.53311	0.15521	0.80908	4651.153	3610.383	5377.289	7717.5235	5924.2435	6094.18
NICOTINAMIDE	1.7854	0.83627	0.023703	1.6252	145125.9265	135805.616	168215.9855	89753.5925	75715.1975	86093.6145
N-METHYLGLUTAMATE	1.1748	0.23237	0.78293	0.10627	2232.739	6691.167	5630.7465	4948.2575	2803.3325	4637.8665
O-ACETYLCARNITINE	1.0959	0.13209	0.60858	0.21568	845627.298	661958.324	819737.573	678256.67	611189.978	834253.888
O-ACETYLSERINE	0.50564	-0.98381	0.092977	1.0316	866740.1975	650854.2195	748561.223	1394665.456	1210348.935	1876729.675
OPHTHALMATE	1.3696	0.45372	0.20666	0.68474	4854.676	4891.881	4346.66	2891.61	2919.356	4479.3125
OXIDIZED GLUTATHIONE	0.54407	-0.87813	0.12799	0.89281	12093339.82	12024321.09	11629813.54	15389100.27	23575687.3	26738965.69
OXOPROLINE	0.69905	-0.51653	0.46223	0.33515	5045087.719	3696847.052	4222663.401	6099142.42	3744510.093	8702354.248
PANTOTHENATE	0.92553	-0.11165	0.81362	0.089577	489162.579	513592.526	467948.327	549530.8815	355058.886	684452.6185
PHENYLACETIC ACID	0.87907	-0.18594	0.87245	0.059258	4924.2185	3568.724	3913.974	2398.237	2948.291	8767.0825
PHENYLALANINE	1.0381	0.053928	0.90888	0.041493	3635358.433	3071415.519	3416542.159	3068615.323	2219319.745	4463954.951
PHENYLLACTATE	1.2541	0.32661	0.53039	0.27541	8989.563625	5072.064453	6502.395125	6726.479844	4081.9425	5589.510125
PHOSPHOCREATINE	0.68172	-0.55276	0.03834	1.4164	206009.321	173248.133	169215.8929	278067.6365	244403.673	282075.814
PHOSPHORYLCHOLINE	0.5874	-0.7676	0.030791	1.5116	3649002.809	3218885.887	3723469.886	5829182.411	6780664.021	5421213.427
PIPECOLATE	2.1888	1.1301	0.02018	1.6951	63822.6185	61713.643	68454.209	37432.3005	25988.1545	25208.4365
PROLINE	2.3508	1.2332	0.0044537	2.3513	26574531.77	25609467.57	26663273.63	12719957.65	10288659.72	10531712.63
PROPIONYLCARNITINE	0.89224	-0.1645	0.36328	0.43976	503315.698	495828.2855	593570.188	596442.4875	554279.485	634361.67
PROPIONYLCHOLINE	0.58873	-0.76432	0.40171	0.39609	3222.6355	765.935	1350.4405	2466.8625	2897.4955	3704.3
PYRIDOXAL	0.69935	-0.51592	0.513	0.28989	9397.5825	6285.7625	6833.9065	9291.0795	6731.5835	16174.787
PYRIDOXAL-PHOSPHATE	1.246	0.31726	0.022935	1.6395	95899.4495	87259.199	94349.8485	74217.7445	74718.8415	73788.98
PYRIDOXINE	0.45339	-1.1412	0.42261	0.37406	135688.1015	78036.64634	88802.75008	198068.3303	84285.26369	384902.4551
PYROGLUTAMATE	0.75103	-0.41306	0.52545	0.27947	782390.093	620516.8675	692338.0135	876616.234	586543.3315	1326674.855
PYRROLINE-5-CARBOXYLATE	1.8526	0.88952	0.0062847	2.2017	32896.664	34482.3435	35362.985	18574.0775	16871.597	20013.9665
PYRUVATE	1.9027	0.92808	0.069751	1.1564	31673.328	28681.714	33287.4855	17411.4135	10109.146	21693.7975
RAFFINOSE	0.38784	-1.3665	0.16249	0.78919	5410.2385	454.529	6210.911	11833.9185	6902.889	12399.171
S-ADENOSYLHOMOCYSTEINE	1.1729	0.23002	0.60717	0.21669	37712.529	29684.4345	52739.98	39931.262	30047.4585	32452.7545
S-ADENOSYLMETHIONINE	0.51143	-0.96738	0.12922	0.88868	95468.727	60886.04	83249.5645	158641.4995	113328.0255	196525.978
SALSOLINOL	0.98591	-0.020472	0.98642	0.0059368	15466.039	2252.881	7609.1765	6382.888	10619.259	8687.923
SEBACATE	1.1873	0.24768	0.5693	0.24466	151541.0585	174575.8575	194203.9795	90030.015	186504.914	161705.7305
SEDOHEPTULOSE-7-PHOSPHATE	1.6607	0.7318	0.049728	1.3034	55669.1595	55015.859	65850.0635	41955.4415	35021.2885	29324.5245
SERINE	1.2358	0.30548	0.15521	0.80908	19071.675	15768.6145	16483.32	12618.5265	15109.8065	13801.4835
SODIUM TAUROURSODEOXYCHOLATE	0.70161	-0.51126	0.53412	0.27236	92262.529	25908.096	70034.7585	95990.9345	54875.2565	117382.1915
SPERMIDINE	0.47307	-1.0799	0.030964	1.5091	307654.2317	210501.3098	241264.3792	590185.4607	455978.5634	559130.5786
SPERMINE	1.0583	0.081727	0.94046	0.026658	235080.3291	47762.40336	118854.05	133345.1529	56887.19537	189341.3662
STACHYOSE	0.26386	-1.9221	0.069751	1.1564	2003.4315	3543.4975	942.0455	9832.171	5667.0355	9092.8985
SUBERATE	1.2219	0.28913	0.10107	0.99537	961036.6115	1132817.251	1002737.917	833575.463	815357.5185	885298.8995
SUCCINATE	1.2627	0.33647	0.56327	0.24928	479784.0035	320117.4675	448284.4395	268010.369	228759.462	491765.7905
TAURINE	1.4361	0.52217	0.080292	1.0953	8461874.913	6652876.742	8665197.832	5439201.217	5604372.69	5514916.556
TAURO-BETA-MURICHOLIC ACID	0.69475	-0.52543	0.5693	0.24466	42342.8295	13822.039	58412.0045	55132.185	30275.8355	79509.8095
THREONINE	1.4441	0.53017	0.045235	1.3445	34020.655	29455.3905	32863.518	23539.0295	19195.1885	23978.5395
THYMIDINE	1.7038	0.7688	0.11707	0.93157	22164.5435	23976.4935	31289.5725	18975.0875	12129.877	14339.6365
THYMIDINE-MONOPHOSPHATE	1.6547	0.72656	0.11707	0.93157	79190.6575	56996.572	68407.1725	36710.517	34274.983	52659.91
TRANS-2-OCTENOYL-L-CARNITINE	1.1919	0.25326	0.6516	0.18602	3172.344031	6234.528672	3805.652422	2834.229844	4174.420016	4076.667562
TRAUMATIC ACID	1.1736	0.23098	0.60858	0.21568	50653.7235	72566.682	55426.071	49218.8555	35992.954	67005.465
TRIMETHYLAMINE	1.2457	0.31692	0.12984	0.8866	67388.1325	61005.4585	67152.6335	50969.0595	46355.0845	59656.9315
TYROSINE	0.94728	-0.078139	0.87981	0.055611	1538774.822	1198966.36	1451987.99	1343650.908	1052167.713	2027091.355
UNDECANEDIOIC ACID	0.60707	-0.72006	0.52841	0.27703	17868.53216	1	20302.26155	11466.28424	27232.02565	24180.21694
URACIL	1.6865	0.75403	0.010098	1.9958	135623.3799	123143.8851	131190.7961	82260.90839	77819.04975	71143.74626
URATE	0.33466	-1.5792	0.022935	1.6395	26653.068	24233.326	28234.157	79156.4265	64944.2835	92321.131
UREIDOPROPIONATE	0.3529	-1.5027	0.42261	0.37406	16773.23456	9061.144488	11697.04352	27418.74044	11509.18777	67424.6561
URIDINE	0.73983	-0.43473	0.41935	0.37742	10784.61648	6340.495617	9979.044875	10433.55175	10367.65943	15834.25342
URIDINE DIPHOSPHATE GLUCOSE	1.0337	0.047761	0.83643	0.077572	5829162.805	5015199.653	6708797.063	5549542.666	5444331.977	5987692.622
URIDINE DIPHOSPHATE-N-ACETYLGLUCOSAMINE	1.1744	0.23189	0.48099	0.31787	6520337.381	5818712.485	7666182.994	4718392.402	5436892.513	6879541.252
URIDINE MONOPHOSPHATE	1.635	0.70932	0.13458	0.87103	250141.6225	288141.0125	246837.517	186167.131	200194.596	93824.034
VALINE	0.50155	-0.99553	0.11707	0.93157	14911.432	11728.6895	13049.392	24006.4635	20682.034	34444.781
XANTHINE	0.51392	-0.96038	0.48099	0.31787	180876.8425	98378.9765	127633.7675	216361.646	109925.4835	465448.0285
XANTHOSINE	0.67579	-0.56536	0.2401	0.61961	27397.477	21653.501	25288.857	35505.986	27840.902	46657.8095
XANTHOSINE-MONOPHOSPHATE	2.2117	1.1451	0.13518	0.86907	12848.2028	11684.60379	10920.64884	9285.698539	5183.114805	1561.449359
