## Supplementary material for "Lactate Increases Stemness of CD8^+^ T Cells to Augment Anti-Tumor Immunity": Data_file_S4

### Sheet: Enrichment
	13C Glucose tracing						13C lactate tracing
	RPMI	RPMI	RPMI	RPMI+Lac	RPMI+Lac	RPMI+Lac	RPMI	RPMI	RPMI	RPMI+Lac	RPMI+Lac	RPMI+Lac
Pyruvate M+0	0.486359	0.441006	0.529275	0.758214	0.763467	0.739208	0.912203	0.919925	0.933171	0.481518	0.499437	0.462731
Pyruvate M+1	0.0267554	0.0215952	0.028202	0.00726788	0.0119011	0.00815663	0.00914398	0.0127763	0.00979571	0.0118336	0.0137425	0.00896494
Pyruvate M+2	0.0408147	0.034457	0.0345022	0.00776369	0	0.00833086	0.0100061	0	0.00392089	0.0166925	0.0096643	0.0126079
Pyruvate M+3	0.446071	0.502942	0.408021	0.226755	0.224632	0.244304	0.0686474	0.0672991	0.0531129	0.489956	0.477157	0.515697
Lactate M+0	0.299657	0.301383	0.319623	0.716867	0.69977	0.691447	0.881798	0.898485	0.907572	0.284499	0.31912	0.311865
Lactate M+1	0.008288	0.0081957	0.00544708	0.000679328	0.00316772	0.00440722	0	0	0	0	0	0
Lactate M+2	0.0215303	0.0219523	0.0186226	0	0	0	0	0	0	0	0	0
Lactate M+3	0.670524	0.668469	0.656307	0.282453	0.297063	0.304146	0.118202	0.101515	0.0924285	0.715501	0.68088	0.688135
Alanine M+0	0.513738	0.517653	0.493423	0.828421	0.847171	0.833698	0.900702	0.896727	0.902427	0.490239	0.480431	0.495381
Alanine M+1	0.0187749	0.00529308	0.0164712	0.010417	0.00219682	0.0151173	0	0.00202108	1.52103e-05	0.0129094	0.0114258	0.00916954
Alanine M+2	0.00171729	0.00524601	0.00308967	0	0	0	0	0	0	0	0.000439211	0.00360127
Alanine M+3	0.46577	0.471808	0.487017	0.161162	0.150632	0.151185	0.0992984	0.101252	0.0975573	0.496851	0.507704	0.491849
Serine M+0	0.573108	0.561263	0.578208	0.698838	0.746084	0.722193	0.982744	1	0.978539	0.985845	0.956559	0.978599
Serine M+1	0.12251	0.138085	0.140731	0.117406	0.0839848	0.0828168	0.0150623	0	0.021461	0	0.0205519	0
Serine M+2	0.0396981	0.0341361	0.0417223	0	0	0.015785	0	0	0	0	0	0
Serine M+3	0.264685	0.266516	0.239338	0.183756	0.169931	0.179205	0.00219391	0	0	0.0141547	0.0228893	0.0214015
Malate M+0	0.784769	0.783707	0.812472	0.929606	0.929502	0.929304	0.968253	0.958615	0.96175	0.681699	0.65504	0.665945
Malate M+1	0.0419348	0.0480169	0.0290815	0.0332152	0.0354207	0.0280344	0.0162682	0.0276855	0.0261067	0.0434035	0.0510077	0.0341257
Malate M+2	0.119233	0.122833	0.117146	0.0339539	0.0261247	0.0367483	0.0128501	0.00663801	0.00478691	0.177172	0.18491	0.183516
Malate M+3	0.0474005	0.0409966	0.0338066	0.00322461	0.00895263	0.00591331	0.00262917	0.00415642	0.00446593	0.0802181	0.0892959	0.0958864
Malate M+4	0.00666309	0.00444628	0.00749405	0	0	0	0	0.0029053	0.00289083	0.0175072	0.0197467	0.0205266
Aspartate M+0	0.764593	0.760748	0.763077	0.905933	0.913814	0.907279	0.932382	0.925388	0.931252	0.66468	0.645347	0.652261
Aspartate M+1	0.040798	0.0513324	0.0546763	0.0618239	0.0520439	0.0532681	0.0380091	0.0510555	0.0496226	0.0483045	0.0511879	0.0483036
Aspartate M+2	0.141131	0.136093	0.129663	0.0243876	0.0258132	0.0288361	0.0224243	0.0128661	0.0147539	0.171003	0.182353	0.181102
Aspartate M+3	0.0453993	0.0484049	0.0466485	0.00438667	0.00688888	0.0106169	0.00653131	0.00830316	0.0020594	0.0940475	0.0977172	0.0964435
Aspartate M+4	0.00807873	0.00342172	0.00593515	0.00346924	0.0014395	0	0.000653268	0.00238678	0.00231209	0.0219644	0.0233951	0.0218897
Glutamate M+0	0.786278	0.791773	0.80968	0.924205	0.929238	0.925118	0.955219	0.96402	0.959589	0.699124	0.672	0.666923
Glutamate M+1	0.0195318	0.0165501	0.0150883	0.0207246	0.0203447	0.0219268	0.0151302	0.0096322	0.0150399	0.020713	0.021325	0.0195663
Glutamate M+2	0.146088	0.141814	0.13096	0.0472422	0.0451771	0.0473546	0.0255533	0.0225673	0.0223029	0.170187	0.186255	0.188588
Glutamate M+3	0.0256241	0.0254929	0.0208362	0.00459519	0.00495669	0.00463806	0.00247186	0.00306691	0.00139258	0.0435506	0.0473094	0.0524657
Glutamate M+4	0.0180463	0.0205085	0.01906	0.00285108	0	0.000318736	0.000917206	0.000605458	0.00139032	0.0493269	0.0535592	0.0527378
Glutamate M+5	0.00443189	0.00386071	0.00437588	0.000381442	0.000283275	0.000643579	0.00070885	0.000108065	0.000285061	0.0170991	0.0195518	0.0197193
Citrate M+0	0.261565	0.284928	0.250526	0.662749	0.677426	0.676794	0.804546	0.810916	0.826132	0.224427	0.214341	0.222981
Citrate M+1	0.0428717	0.0329592	0.0535171	0.0365324	0.0395413	0.0380376	0.0253404	0.0290474	0.0239577	0.0393687	0.0236706	0.0273304
Citrate M+2	0.490556	0.493458	0.532359	0.266597	0.236422	0.248064	0.132735	0.13494	0.107816	0.479724	0.472212	0.482691
Citrate M+3	0.0626523	0.0588707	0.0306572	0.013718	0.0212492	0.0109489	0.0197409	0.0150771	0.0203692	0.0513456	0.0603079	0.0440375
Citrate M+4	0.0818872	0.0943031	0.0812833	0.00986974	0.0139752	0.0218625	0.0099699	0.000292326	0.00648468	0.126317	0.1429	0.132026
Citrate M+5	0.0525446	0.0341772	0.0349007	0.00726908	0.00812183	0.00104301	0.00265135	0.0034875	0.00607089	0.0618115	0.0622345	0.0714893
Citrate M+6	0.00792398	0.00130357	0.0167562	0.00326508	0.00326376	0.00325003	0.00501627	0.00623997	0.00916954	0.0170061	0.0243338	0.0194442
Succinate M+0	0.792551	0.831011	0.848639	0.934883	0.950587	0.939249	0.952036	0.967905	0.953079	0.81153	0.804368	0.805824
Succinate M+1	0.0708398	0.043919	0.0419315	0.0379205	0.0253191	0.0397981	0.0397596	0.0232459	0.0315261	0.0799317	0.0636837	0.0831138
Succinate M+2	0.0871564	0.0759797	0.077978	0.00939113	0.00961165	0.010611	0	0	0	0.0588465	0.0826459	0.0579722
Succinate M+3	0.0365903	0.0388761	0.0235734	0.00365019	0.002506	0.00215971	0	0	0.00318734	0.0315737	0.0347484	0.0338579
Succinate M+4	0.0128622	0.0102137	0.00787804	0.0141556	0.0119766	0.00818217	0.00820401	0.00884864	0.0122078	0.0181179	0.0145545	0.0192319
Fumarate M+0	0.834603	0.807754	0.825695	0.838787	0.876199	0.873605	0.88416	0.887908	0.882739	0.887363	0.877189	0.874777
Fumarate M+1	0.00245169	0.0143997	0	0.00533658	0	0	0	0.0151976	0	0	0	0.00795845
Fumarate M+2	0.079595	0.107377	0.106079	0.0839847	0.0731222	0.067142	0.0732718	0.0496651	0.0670885	0.0679064	0.0799972	0.074603
Fumarate M+3	0.0525502	0.0444088	0.0480352	0.0437235	0.0218936	0.0301057	0.0223992	0.0240021	0.0198178	0.0184363	0.0189242	0.0274859
Fumarate M+4	0.0308005	0.0260613	0.0201905	0.0281683	0.028785	0.0291468	0.0201692	0.0232274	0.030355	0.0262945	0.0238892	0.0151759

### Sheet: raw
		13C Glucose tracing						13C lactate tracing
OutputCompound	OutputLabel	RPMI	RPMI	RPMI	RPMI+Lac	RPMI+Lac	RPMI+Lac	RPMI	RPMI	RPMI	RPMI+Lac	RPMI+Lac	RPMI+Lac
Pyruvate	0	230152	314429	230271	435061	535687	607642	409442	383455	407443	403150	405324	458595
Pyruvate	1	42689	56400	42309	60719	78246	85695	57325	55328	57240	62374	63915	68541
Pyruvate	2	42336	55751	37903	44898	47893	63454	42581	34422	39579	52394	46477	55836
Pyruvate	3	223407	377348	188226	139231	168393	214336	36439	32957	28257	429806	405536	534238
Lactate	0	5195366	7054080	4493339	27501752	30342312	32427090	12199153	11095258	11059797	17240076	16169830	18508552
Lactate	1	1353552	1834491	1122435	6552612	7327541	7883960	2864914	2597462	2577150	4125104	3861963	4431361
Lactate	2	1151838	1570318	923132	3256811	3675181	3978917	1289042	1159195	1155574	658694	957475	924095
Lactate	3	12238217	16474628	9709536	11862227	14059021	15548245	1987446	1566788	1434758	44658420	35692728	42188304
Alanine	0	489180	567077	485300	850984	1016257	997314	884423	842622	829796	637853	642238	665129
Alanine	1	133498	139669	130887	215564	248795	260730	214538	207160	201667	167802	166982	169389
Alanine	2	74628	87050	75134	102610	112311	108998	87060	87299	87874	92066	94519	101409
Alanine	3	473228	550156	509861	193516	212011	213766	122466	119354	113199	685922	719393	701575
Serine	0	368840	395170	309613	370373	458029	481207	616429	549399	503030	828433	815782	808683
Serine	1	210128	238015	185659	193893	214259	225945	234035	192852	195118	299554	316161	284182
Serine	2	130660	140994	113772	99034	113193	130632	111003	98094	90884	140710	144109	139467
Serine	3	220903	243500	172322	133510	143174	164341	36552	26563	26878	56739	67607	61469
Malate	0	788503	825669	800958	949432	1200418	1129993	1018301	917732	892647	833627	813739	678516
Malate	1	327581	349559	318472	377332	480093	442777	385286	358490	347125	354951	358163	280384
Malate	2	307851	328703	301364	253006	310309	302298	240193	214345	206161	420452	433132	350098
Malate	3	144849	147543	126403	77730	102133	95451	69747	64405	61992	235529	254389	212025
Malate	4	64922	64488	59340	24667	34405	31680	21498	23212	22191	119493	130117	108769
Aspartate	0	822989	888103	751016	830370	1030546	985571	1095770	911895	844585	841488	766199	696600
Aspartate	1	344632	384572	328380	360216	435291	417917	444912	383533	353613	368807	340956	306279
Aspartate	2	348213	375087	311426	221993	272743	265283	278959	227395	211714	424353	408009	366139
Aspartate	3	160103	177579	146540	71506	89605	92445	89266	75705	64453	259992	252469	224992
Aspartate	4	74812	76022	64958	26976	31654	28132	30497	26546	22801	133853	131451	115772
Glutamate	0	9430091	9855479	9658649	7447480	9344890	8256789	12107208	11095539	10603730	6728235	6320282	4965940
Glutamate	1	3781236	3912573	3812293	2968065	3719072	3301263	4744535	4282499	4153575	2730409	2578314	2013796
Glutamate	2	3946049	4042397	3782193	2084938	2590741	2315997	3058609	2741208	2640121	3223528	3250846	2578311
Glutamate	3	1563261	1597483	1435621	655218	817285	729283	911223	814331	771769	1469136	1513055	1238723
Glutamate	4	896776	949722	847256	262856	292178	268656	321822	281654	274844	1130817	1187656	949819
Glutamate	5	333702	345740	313110	70425	76625	72978	85638	68026	67119	548153	589101	474435
Citrate	0	62527	68551	78335	255244	290121	209585	213238	213176	202966	99051	96935	66628
Citrate	1	34335	34301	46952	112094	128363	92271	88554	89460	83776	55544	47990	33803
Citrate	2	137833	139809	194116	167990	175512	130373	86749	87381	75230	245300	244177	165527
Citrate	3	65043	64597	80109	62576	68823	47686	33286	32287	29007	111791	115599	72922
Citrate	4	53871	57126	69694	34589	38784	30210	17037	14019	13670	116645	127544	79931
Citrate	5	30911	27325	33148	12841	15289	9106	5904	4972	5742	66866	71927	48426
Citrate	6	13810	11278	18727	5610	6709	4504	3393	3170	4236	35119	41378	25811
Succinate	0	382490	414746	413037	400586	563409	501353	536502	517173	446752	558640	536948	435070
Succinate	1	127797	123259	121315	114075	152511	143688	153874	139871	124561	191798	173863	151416
Succinate	2	107160	104773	104199	66726	92038	84366	82101	74260	65540	136330	145180	106396
Succinate	3	43201	43153	34704	15823	20381	19247	17535	13826	15871	54900	57321	44392
Succinate	4	20226	18774	15677	10724	13233	9995	9484	9183	10073	29311	28387	23839
Fumarate	0	148031	149855	151055	154786	225393	215543	216935	220870	211587	221188	222939	192438
Fumarate	1	36491	39196	35939	38692	51683	51793	50574	57612	49625	51024	51507	48636
Fumarate	2	36243	42966	41934	38774	52113	48510	50073	45914	47372	49596	53325	45411
Fumarate	3	16923	17497	17568	16207	16168	17286	15624	15535	14286	14566	15605	15463
Fumarate	4	10916	10937	9718	10632	13351	13154	10591	10899	12542	11941	11991	8688
